# High-Throughput Assay for Predicting Diarrhea Risk Using a 2D Human Intestinal Stem Cell-Derived Model

**DOI:** 10.1101/2024.08.28.610072

**Authors:** Colleen M Pike, James A Levi, Lauren A Boone, Swetha Peddibhotla, Jacob Johnson, Bailey Zwarycz, Maureen K Bunger, William Thelin, Elizabeth M Boazak

## Abstract

Gastrointestinal toxicities (GITs) are the most prevalent adverse events (AE) reported in clinical trials, often resulting in dose-limitations that reduce drug efficacy and delay development and treatment optimization. Preclinical animal models do not accurately replicate human GI physiology, leaving few options for early detection of GI side effects prior to human studies. Development of an accurate model that predicts GIT earlier in drug discovery programs would better support successful clinical trial outcomes. Chemotherapeutics, which exhibit high rates of clinical GIT, frequently target mitotic cells. Therefore, we hypothesized that a model utilizing proliferative cell populations derived from human intestinal crypts would predict the occurrence of clinical GITs with high accuracy. Here, we describe the development of a multiparametric assay utilizing the RepliGut® Planar system, an intestinal stem cell-derived platform cultured in an accessible high throughput Transwell™ format. This assay addresses key physiological elements of GIT by assessing cell proliferation (EdU incorporation), cell abundance (DAPI quantification), and barrier function (TEER). Using this approach, we demonstrate that primary proliferative cell populations reproducibly respond to marketed chemotherapeutics at physiologic concentrations. To determine the ability of this model to predict clinical diarrhea risk, we evaluated a set of 30 drugs with known clinical diarrhea incidence in three human donors, comparing results to known plasma drug concentrations. This resulted in highly accurate predictions of diarrhea potential for each endpoint (balanced accuracy of 91% for DAPI, 90% for EdU, 88% for TEER) with minimal variation across human donors. In vitro toxicity screening using primary proliferative cells may enable improved safety evaluations, reducing the risk of AEs in clinical trials and ultimately lead to safer and more effective treatments for patients.
