## Supplementary material for "High-Throughput Assay for Predicting Diarrhea Risk Using a 2D Human Intestinal Stem Cell-Derived Model": Tables

### Sheet: Table 1
Table 1. Measures of variance in the proliferative cell toxicity detection assay
	TEER (ohms*cm^2)			DAPI (count)			EdU (count)
	Donor 1	Donor 5	Donor 6	Donor 1	Donor 5	Donor 6	Donor 1	Donor 5	Donor 6
Minimum	618.2	710	556.5	1553	925.9	1734	1519	671.9	1554
Maximum	750.8	1717	892.8	2125	1885	2082	2079	1771	1873
Range	132.7	1007	336.3	571.8	959.1	348.3	559.6	1099	318.9
Mean	684.4	1107	751.6	1776	1235	1901	1697	1069	1717
Std. Deviation	49.72	372.7	139.5	206.6	360.3	145.6	212.1	402.1	112.4
Std. Error of Mean	20.3	152.1	56.96	84.35	147.1	59.43	86.58	164.2	45.87
Coefficient of variation (%)	7.264	33.67	18.56	11.63	29.17	7.656	12.5	37.63	6.546

### Sheet: Table 2
Table 2. Responses to 30-drug reference set
			TEER									DAPI									EdU
			Donor 1			Donor 5			Donor 6			Donor 1			Donor 5			Donor 6			Donor 1			Donor 5			Donor 6
Drug	Cmax (M)	Diarrhea Incidence (%)	IC15	IC15/Cmax	Predictive Outcome	IC15	IC15/Cmax	Predictive Outcome	IC15	IC15/Cmax	Predictive Outcome	IC15	IC15/Cmax	Predictive Outcome	IC15	IC15/Cmax	Predictive Outcome	IC15	IC15/Cmax	Predictive Outcome	IC15	IC15/Cmax	Predictive Outcome	IC15	IC15/Cmax	Predictive Outcome	IC15	IC15/Cmax	Predictive Outcome
Afatinib	7.8e-08	96	1.91412e-07	2.45399	TP	2.99135e-08	0.383506	TP	5.08916e-10	0.00652457	TP	1.16126e-07	1.4888	TP	5.6879e-07	7.29218	TP	1.24065e-08	0.159058	TP	9.08912e-08	1.16527	TP	2.86218e-07	3.66946	TP	5.57438e-09	0.0714665	TP
Bortezomib	1.3e-06	51	1.14794e-08	0.00883033	TP	5.72409e-11	4.40314e-05	TP	1.41235e-10	0.000108642	TP	7.96336e-09	0.00612566	TP	7.18676e-10	0.000552828	TP	1.44335e-09	0.00111027	TP	5.02462e-09	0.00386509	TP	5.15493e-10	0.000396533	TP	1.40974e-09	0.00108442	TP
Capecitabine	9.7e-06	55	0.0001	10.3093	TP	0.0001	10.3093	TP	0.0001	10.3093	TP	0.0001	10.3093	TP	0.0001	10.3093	TP	9.07081e-10	9.35135e-05	TP	0.0001	10.3093	TP	0.0001	10.3093	TP	2.17931e-09	0.000224671	TP
Colchicine	1.7e-08	77	1.53813e-07	9.04783	TP	1.20166e-08	0.706862	TP	3.89659e-09	0.229211	TP	7.06684e-08	4.15696	TP	8.32917e-09	0.489951	TP	2.64734e-09	0.155726	TP	6.45098e-08	3.79469	TP	6.86554e-09	0.403855	TP	3.54538e-09	0.208552	TP
Crizotinib	2.2e-07	49	8.38047e-06	38.093	TP	2.46765e-05	112.166	TP	9.39425e-06	42.7011	TP	3.06994e-06	13.9543	TP	7.82995e-06	35.5907	TP	3.97406e-06	18.0639	TP	1.52969e-06	6.95311	TP	7.41395e-06	33.6998	TP	2.50088e-06	11.3677	TP
Diacerein	1.3e-05	41	0.0001	7.69231	TP	0.0001	7.69231	TP	0.0001	7.69231	TP	0.0001	7.69231	TP	0.0001	7.69231	TP	0.0001	7.69231	TP	0.0001	7.69231	TP	0.0001	7.69231	TP	4.1616e-05	3.20123	TP
Docetaxel	3.7e-06	42	1.292e-07	0.034919	TP	8.76005e-08	0.0236758	TP	1.40665e-07	0.0380177	TP	6.92631e-08	0.0187198	TP	2.03945e-07	0.0551204	TP	7.02773e-08	0.0189939	TP	6.11969e-08	0.0165397	TP	6.96732e-08	0.0188306	TP	7.09963e-09	0.00191882	TP
Idarubicin	8.8e-08	73	1.85975e-06	21.1336	TP	4.92085e-07	5.59188	TP	4.74118e-07	5.38771	TP	6.24186e-08	0.709302	TP	9.15437e-08	1.04027	TP	1.47931e-07	1.68103	TP	2.13869e-08	0.243033	TP	1.57465e-08	0.178937	TP	6.0829e-08	0.691239	TP
Imatinib	3.2e-06	60	2.89248e-05	9.03899	TP	3.3272e-05	10.3975	TP	4.965e-05	15.5156	TP	2.92951e-05	9.15472	TP	2.49651e-05	7.8016	TP	0.0001	31.25	TP	2.73469e-05	8.54589	TP	1.93569e-05	6.04904	TP	1.13025e-05	3.53202	TP
Quinidine	1.2e-05	40	0.0001	8.33333	TP	0.0001	8.33333	TP	0.0001	8.33333	TP	0.0001	8.33333	TP	0.0001	8.33333	TP	0.0001	8.33333	TP	0.0001	8.33333	TP	0.0001	8.33333	TP	0.0001	8.33333	TP
Sorafenib	6.2e-06	43	3.55622e-05	5.73584	TP	0.0001	16.129	TP	0.0001	16.129	TP	1.63285e-05	2.63363	TP	5.1017e-05	8.22855	TP	8.58756e-06	1.38509	TP	1.26387e-05	2.0385	TP	3.23349e-05	5.21531	TP	7.02044e-06	1.13233	TP
Nadolol	4.3e-07	0	0.0001	232.558	TN	1.69297e-05	39.3715	TN	6.66792e-06	15.5068	FP	0.0001	232.558	TN	0.0001	232.558	TN	0.0001	232.558	TN	0.0001	232.558	TN	0.0001	232.558	TN	0.0001	232.558	TN
Verapamil	9.9e-08	2	0.0001	1010.1	TN	0.0001	1010.1	TN	1.41383e-07	1.42811	FP	0.0001	1010.1	TN	0.0001	1010.1	TN	0.0001	1010.1	TN	0.0001	1010.1	TN	0.0001	1010.1	TN	0.0001	1010.1	TN
8-Methoxypsoral	1.5e-06	0	0.0001	66.6667	TN	0.0001	66.6667	TN	0.0001	66.6667	TN	0.0001	66.6667	TN	0.0001	66.6667	TN	0.0001	66.6667	TN	0.0001	66.6667	TN	0.0001	66.6667	TN	0.0001	66.6667	TN
Alfuzosin	3.2e-08	0	0.0001	3125	TN	0.0001	3125	TN	0.0001	3125	TN	0.0001	3125	TN	0.0001	3125	TN	0.0001	3125	TN	0.0001	3125	TN	0.0001	3125	TN	0.0001	3125	TN
Amlodipine	1e-08	0	2.60832e-05	2608.32	TN	1.6119e-05	1611.9	TN	2.46483e-05	2464.83	TN	6.67361e-06	667.361	TN	3.79797e-05	3797.97	TN	2.75181e-05	2751.81	TN	5.75625e-06	575.625	TN	4.82999e-05	4829.99	TN	1.33102e-05	1331.02	TN
Dexamethasone	1.6e-07	0	0.0001	625	TN	0.0001	625	TN	0.0001	625	TN	0.0001	625	TN	0.0001	625	TN	0.0001	625	TN	0.0001	625	TN	0.0001	625	TN	0.0001	625	TN
Dexmedetomidine	4.7e-09	0	0.0001	21276.6	TN	0.0001	21276.6	TN	0.0001	21276.6	TN	0.0001	21276.6	TN	0.0001	21276.6	TN	0.0001	21276.6	TN	0.0001	21276.6	TN	0.0001	21276.6	TN	0.0001	21276.6	TN
Dofetilide	8.6e-09	3	1.97128e-05	2292.19	TN	0.0001	11627.9	TN	1.88988e-05	2197.53	TN	0.0001	11627.9	TN	0.0001	11627.9	TN	0.0001	11627.9	TN	0.0001	11627.9	TN	0.0001	11627.9	TN	0.0001	11627.9	TN
Finasteride	2.2e-07	0	0.0001	454.545	TN	4.95157e-05	225.071	TN	0.0001	454.545	TN	0.0001	454.545	TN	0.0001	454.545	TN	0.0001	454.545	TN	0.0001	454.545	TN	0.0001	454.545	TN	0.0001	454.545	TN
Flecainide	9.3e-07	0	0.0001	107.527	TN	0.0001	107.527	TN	0.0001	107.527	TN	0.0001	107.527	TN	0.0001	107.527	TN	0.0001	107.527	TN	0.0001	107.527	TN	8.68733e-05	93.4122	TN	0.0001	107.527	TN
Fondaparinux	8.4e-07	<3	0.0001	119.048	TN	0.0001	119.048	TN	0.0001	119.048	TN	0.0001	119.048	TN	0.0001	119.048	TN	0.0001	119.048	TN	7.64824e-05	91.0505	TN	0.0001	119.048	TN	0.0001	119.048	TN
Haloperidol	2.7e-08	<1	0.0001	3703.7	TN	6.29602e-05	2331.86	TN	8.60251e-05	3186.11	TN	0.0001	3703.7	TN	0.0001	3703.7	TN	0.0001	3703.7	TN	0.0001	3703.7	TN	0.0001	3703.7	TN	0.0001	3703.7	TN
Isoprenaline	2.7e-09	0	0.0001	37037	TN	0.0001	37037	TN	3.0851e-05	11426.3	TN	0.0001	37037	TN	0.0001	37037	TN	0.0001	37037	TN	0.0001	37037	TN	0.0001	37037	TN	0.0001	37037	TN
Maprotiline	2.3e-07	0	1.4702e-05	63.9216	TN	2.14815e-05	93.3979	TN	2.92782e-05	127.297	TN	1.46106e-05	63.5245	TN	1.38607e-05	60.264	TN	3.3814e-05	147.017	TN	1.79522e-05	78.0531	TN	1.95151e-05	84.8481	TN	1.68361e-05	73.2004	TN
Nifedipine	4.6e-07	0	0.0001	217.391	TN	0.0001	217.391	TN	0.0001	217.391	TN	0.0001	217.391	TN	0.0001	217.391	TN	0.0001	217.391	TN	0.0001	217.391	TN	0.0001	217.391	TN	0.0001	217.391	TN
Triamcinolone	2.7e-08	0	0.0001	3703.7	TN	0.0001	3703.7	TN	0.0001	3703.7	TN	0.0001	3703.7	TN	0.0001	3703.7	TN	0.0001	3703.7	TN	0.0001	3703.7	TN	0.0001	3703.7	TN	0.0001	3703.7	TN
Amiodarone	4.7e-06	<2	2.05555e-05	4.37352	FP	1.95942e-05	4.16898	FP	2.66133e-05	5.66241	FP	1.6978e-05	3.61234	FP	1.8476e-05	3.93106	FP	3.91036e-05	8.31991	FP	1.24112e-05	2.64069	FP	1.49148e-05	3.17335	FP	3.59369e-05	7.64614	FP
Axitinib	5.6e-08	54	0.0001	1785.71	FN	0.0001	1785.71	FN	0.0001	1785.71	FN	2.68492e-06	47.9449	FN	0.0001	1785.71	FN	0.0001	1785.71	FN	0.0001	1785.71	FN	0.0001	1785.71	FN	0.0001	1785.71	FN
Tacrolimus	8.3e-08	72	0.0001	1204.82	FN	2.90697e-06	35.0237	FN	0.0001	1204.82	FN	1.96494e-05	236.74	FN	9.35885e-05	1127.57	FN	5.14232e-06	61.9556	FN	1.67745e-05	202.103	FN	5.51211e-05	664.109	FN	1.15568e-05	139.238	FN

### Sheet: Table 3
Table 3. Measures of Diagnostic Accuracy
Model	Cells	Readout	Cmpds	Sensitivity	Specificity	Accuracy
Primary Proliferative Cells	Donor 1 Colon	TEER	30	0.846154	0.941176	0.9
	Donor 1 Colon	DAPI	30	0.923077	0.941176	0.933333
	Donor 1 Colon	EdU	30	0.846154	0.941176	0.9
	Donor 5 Colon	TEER	30	0.77	0.941176	0.87
	Donor 5 Colon	DAPI	30	0.846154	0.941176	0.9
	Donor 5 Colon	EdU	30	0.846154	0.941176	0.9
	Donor 6 Colon	TEER	30	0.846154	0.88	0.87
	Donor 6 Colon	DAPI	30	0.846154	0.941176	0.9
	Donor 6 Colon	EdU	30	0.846154	0.941176	0.9
Epintestinal™ (Peters et al, 2019)	IECs	TEER	30	0.846154	0.882353	0.866667
	IECs	TEER	29	0.769231	0.9375	0.862069
	IECs	MTT	29	0.538462	1	0.793103
Caco-2 (Peters et al, 2019)	Caco-2	TEER	30	0.615385	0.941176	0.8
Organoid (Belair et al, 2020)	Ileal	CTG	30	0.92	0.94	0.93
*Prostacyclin excluded from analysis

### Sheet: Table S1
Table S1. Compound Information
Drug	Vendor	Catalog#
8-methoxypsoralen	Sigma Aldrich	M3501
Afatinib	Sigma Aldrich	SML3109
Alfuzosin	Sigma Aldrich	A0232
Amiodarone	Sigma Aldrich	A8423
Amlodipine Besylate	Selleck Chemicals	S1813
Axtinib	Selleck Chemicals	S1005
Bortezomib	Selleck Chemicals	S1013
Capecitabine	Selleck Chemicals	S1156
Colchicine	Sigma Aldrich	C9754
Crizotinib	Sigma Aldrich	PZ0191
Dexamethasone	Sigma Aldrich	D1756
Dexmedetomidine	Selleck Chemicals	S2090
Diacerein	Sigma Aldrich	D9302
Docetaxel	Selleck Chemicals	S1148
Dofetilide	Selleck Chemicals	S1658
Finasteride	Sigma Aldrich	F1293
Flecainide	Selleck Chemicals	E0528
Fondaparinux	Selleck Chemicals	S3736
Haloperidol	Selleck Chemicals	S1920
Idarubicin hydrochloride	Sigma Aldrich	I1656
Imatinib	Selleck Chemicals	S2475
Isoprenaline hydrochloride	Sigma Aldrich	I5627
Maprotiline hydrochloride	Sigma Aldrich	M9651
Nadolol	Sigma Aldrich	N1892
Nifedipine	Sigma Aldrich	N7634
Quinidine	Sigma Aldrich	Q3625
Sorafenib	Selleck Chemicals	S7397
Tacrolimus	Selleck Chemicals	S5003
Triamcinolone	Selleck Chemicals	S1933
Verapamil hydrochloride	Sigma Aldrich	V4629
